# Enhanced recovery of single-cell RNA-sequencing reads for missing gene expression data

**DOI:** 10.1101/2022.04.26.489449

**Authors:** Allan-Hermann Pool, Helen Poldsam, Sisi Chen, Matt Thomson, Yuki Oka

## Abstract

Droplet-based 3’ single-cell RNA-sequencing (scRNA-seq) methods have proved transformational in characterizing cellular diversity and generating valuable hypotheses throughout biology^1,2^. Here we outline a common problem with 3’ scRNA-seq datasets where genes that have been documented to be expressed with other methods, are either completely missing or are dramatically under-represented thereby compromising the discovery of cell types, states, and genetic mechanisms. We show that this problem stems from three main sources of sequencing read loss: (1) reads mapping immediately 3’ to known gene boundaries due to poor 3’ UTR annotation; (2) intronic reads stemming from unannotated exons or pre-mRNA; (3) discarded reads due to gene overlaps^3^. Each of these issues impacts the detection of thousands of genes even in well-characterized mouse and human genomes rendering downstream analysis either partially or fully blind to their expression. We outline a simple three-step solution to recover the missing gene expression data that entails compiling a hybrid pre-mRNA reference to retrieve intronic reads^4^, resolving gene collision derived read loss through removal of readthrough and premature start transcripts, and redefining 3’ gene boundaries to capture false intergenic reads. We demonstrate with mouse brain and human peripheral blood datasets that this approach dramatically increases the amount of sequencing data included in downstream analysis revealing 20 - 50% more genes per cell and incorporates 15-20% more sequencing reads than with standard solutions^5^. These improvements reveal previously missing biologically relevant cell types, states, and marker genes in the mouse brain and human blood profiling data. Finally, we provide scRNA-seq optimized transcriptomic references for human and mouse data as well as simple algorithmic implementation of these solutions that can be deployed to both thoroughly as well as poorly annotated genomes. Our results demonstrate that optimizing the sequencing read mapping step can significantly improve the analysis resolution as well as biological insight from scRNA-seq. Moreover, this approach warrants a fresh look at preceding analyses of this popular and scalable cellular profiling technology.
