## Supplemental Table 1 - Mouse Genome Annotation Updates for "Enhanced recovery of single-cell RNA-sequencing reads for missing gene expression data"

### Sheet: Deleted transcripts
Gene	Transcripts deleted	Comment
1810059H22Rik	1810059H22Rik-204	transcripts deleted
4930402H24Rik	4930402H24Rik-214	premature transcripts deleted
4930404H11Rik	4930404H11Rik-202	premature transcripts deleted
4930469K13Rik	4930469K13Rik-201	readthrough transcripts deleted
4930503B20Rik	4930503B20Rik-201, 4930503B20Rik-202	readthrough transcripts deleted
4930503E14Rik	4930503E14Rik-202	premature transcripts deleted
4930511M06Rik	4930511M06Rik-202	transcripts deleted
4930579F01Rik	4930579F01Rik-203	premature transcripts deleted
4933434E20Rik	4933434E20Rik-211, 4933434E20Rik-212	readthrough transcripts deleted
9230112E08Rik	9230112E08Rik-202	readthrough transcripts deleted
9230116L04Rik	9230116L04Rik-203	readthrough transcripts deleted
9930111J21Rik1	9930111J21Rik1-202	readthrough transcripts deleted
A130010J15Rik	A130010J15Rik-203	readthrough transcripts deleted
a	a-204	premature transcripts deleted
Aars	Aars-202, Aars-203, Aars-204, Aars-205, Aars-206, Aars-207	transcripts deleted and transcripts modified
AC151602.1	AC151602.1-201, AC151602.1-202, AC151602.1-204	readthrough transcripts deleted
Adam1a	Adam1a-202	premature transcripts deleted
Adora3	Adora3-202	premature transcripts deleted
Agrp	Agrp-203	premature transcripts deleted
Ak6	Ak6-202, Ak6-203, Ak6-204, Ak6-205	transcripts deleted
Aldh1l1	Aldh1l1-202	premature transcripts deleted
Amy1	Amy1-205	premature transcripts deleted
Apoh	Apoh-202	premature transcripts deleted
Arhgap4	Arhgap4-209	premature transcripts deleted
Arpc5l	Arpc5l-204	premature transcripts deleted
Asb3	Asb3-206	premature transcripts deleted
Atp6v0a4	Atp6v0a4-201, Atp6v0a4-203	premature transcripts deleted
Atrip	Atrip-202, Atrip-204, Atrip-205	readthrough transcripts deleted
AU022252	AU022252-202	readthrough transcripts deleted
B130055M24Rik	B130055M24Rik-201	readthrough transcripts deleted
B230118H07Rik	B230118H07Rik-208, B230118H07Rik-209, B230118H07Rik-212	premature transcripts deleted
B4galt2	B4galt2-202	readthrough transcripts deleted
BC080695	BC080695-201	premature transcripts deleted
Bcar3	Bcar3-202	premature transcripts deleted
Bhlhb9	Bhlhb9-205	premature transcripts deleted
Bloc1s1	Bloc1s1-205	readthrough transcripts deleted
Bnipl	Bnipl-201, Bnipl-202	readthrough transcripts deleted
Bola1	Bola1-203	premature transcripts deleted
C2cd2	C2cd2-207	premature transcripts deleted
Camta1	Camta1-211	readthrough transcripts deleted
Capn3	Capn3-207, Capn3-211	premature transcripts deleted
Casc3	Casc3-201	premature transcripts deleted
Ccdc106	Ccdc106-207	premature transcripts deleted
Ccdc163	Ccdc163-205, Ccdc163-210	readthrough transcripts deleted
Ccr9	Ccr9-202	premature transcripts deleted
Cdan1	Cdan1-207	premature transcripts deleted
Cdc14b	Cdc14b-206	premature transcripts deleted
Cerkl	Cerkl-210	premature transcripts deleted
Cfap43	Cfap43-201	premature transcripts deleted
Cfap97	Cfap97-205	premature transcripts deleted
Cldn14	Cldn14-201	premature transcripts deleted
Clec1b	Clec1b-204	readthrough transcripts deleted
Clic6	Clic6-202	premature transcripts deleted
Cmc4	Cmc4-201, Cmc4-203	premature transcripts deleted
Cmtm1	Cmtm1-202, Cmtm1-203	readthrough transcripts deleted
Cog8	Cog8-202, Cog8-203, Cog8-204	transcripts deleted and remaining transcript boundary changed
Commd10	Commd10-204	readthrough transcripts deleted
Cphx3	Cphx3-201	premature transcripts deleted
Ctrc	Ctrc-205	readthrough transcripts deleted
Cx3cr1	Cx3cr1-202	readthrough transcripts deleted
D030024E09Rik	D030024E09Rik-201	readthrough transcripts deleted
Dcpp2	Dcpp2-202	premature transcripts deleted
Dlg2	Dlg2-211, Dlg2-215, Dlg2-216, Dlg2-217	premature transcripts deleted
Dnaja3	Dnaja3-204	premature transcripts deleted
Dpep2	Dpep2-205, Dpep2-206	premature transcripts deleted
Dph1	Dph1-201, Dph1-204, Dph1-205	readthrough transcripts deleted
Drg1	Drg1-206	readthrough transcripts deleted
Edc4	Edc4-204	readthrough transcripts deleted
Eef1d	Eef1d-218	readthrough transcripts deleted
Epo	Epo-202	premature transcripts deleted
Fam78a	Fam78a-203	readthrough transcripts deleted
Fars2	Fars2-210	readthrough transcripts deleted
Fbxl5	Fbxl5-203	premature transcripts deleted
Flad1	Flad1-201, Flad1-204	readthrough transcripts deleted
Fntb	Fntb-203, Fntb-206	premature transcripts deleted
Foxm1	Foxm1-201	readthrough transcripts deleted
Foxp3	Foxp3-209	premature transcripts deleted
Fpr3	Fpr3-201	premature transcripts deleted
Frs3	Frs3-205	premature transcripts deleted
Gata3	Gata3-202, Gata3-203, Gata3-204	premature transcripts deleted
Gbp8	Gbp8-201	premature transcripts deleted
Gbp9	Gbp9-202	premature transcripts deleted
Glod4	Glod4-205, Glod4-206	readthrough transcripts deleted
Gm10256	Gm10256-201	premature transcripts deleted
Gm1043	Gm1043-205	premature transcripts deleted
Gm11639	Gm11639-203	readthrough transcripts deleted
Gm11946	Gm11946-201	transcripts deleted
Gm12185	Gm12185-201	premature transcripts deleted
Gm15527	Gm15527-201, Gm15527-202	premature transcripts deleted
Gm15802	Gm15802-202	readthrough transcripts deleted
Gm20831	Gm20831-201	premature transcripts deleted
Gm21293	Gm21293-201	readthrough transcripts deleted
Gm21454	Gm21454-201	premature transcripts deleted
Gm21704	Gm21704-201	readthrough transcripts deleted
Gm21847	Gm21847-201	premature transcripts deleted
Gm2694	Gm2694-209	premature transcripts deleted
Gm3005	Gm3005-201	readthrough transcripts deleted
Gm3173	Gm3173-202, Gm3173-203	premature transcripts deleted
Gm3448	Gm3448-201	readthrough transcripts deleted
Gm3476	Gm3476-203	premature transcripts deleted
Gm37240	Gm37240-203	premature transcripts deleted
Gm38393	Gm38393-201, Gm38393-202	premature transcripts deleted
Gm42791	Gm42791-202	premature transcripts deleted
Gm46401	Gm46401-202	premature transcripts deleted
Gm49027	Gm49027-201	readthrough transcripts deleted
Gm49797	Gm49797-201	premature transcripts deleted
Gm49918	Gm49918-202	readthrough transcripts deleted
Gm6999	Gm6999-204	readthrough transcripts deleted
Gm8206	Gm8206-202	premature transcripts deleted
Gm8871	Gm8871-202	premature transcripts deleted
Gp1bb	Gp1bb-201	premature transcripts deleted
H60b	H60b-201	premature transcripts deleted
Hmgb1	Hmgb1-210	readthrough transcripts deleted
Hnrnpm	Hnrnpm-206	premature transcripts deleted
Hoxc5	Hoxc5-202	premature transcripts deleted
Hoxd3	Hoxd3-203	premature transcripts deleted
Hyal1	Hyal1-201, Hyal1-202, Hyal1-204, Hyal1-205	readthrough transcripts deleted
Hyal3	Hyal3-202	premature transcripts deleted
Hypk	Hypk-202	premature transcripts deleted
Iglc2	Iglc2-201	premature transcripts deleted
Il11ra1	Il11ra1-203	premature transcripts deleted
Il4i1	Il4i1-202, Il4i1-206	premature transcripts deleted
Irf9	Irf9-203	premature transcripts deleted
Irgm2	Irgm2-201	premature transcripts deleted
Islr	Islr-203	premature transcripts deleted
Izumo1	Izumo1-202	readthrough transcripts deleted
Jak3	Jak3-201, Jak3-204	readthrough transcripts deleted
Kat14	Kat14-201	transcripts deleted
Kcnk4	Kcnk4-207	readthrough transcripts deleted
Kif17	Kif17-202	premature transcripts deleted
Kpna7	Kpna7-206	premature transcripts deleted
Krit1	Krit1-211	readthrough transcripts deleted
Kxd1	Kxd1-204, Kxd1-207	readthrough transcripts deleted
L1cam	L1cam-208	premature transcripts deleted
Lhfpl3	Lhfpl3-202	premature transcripts deleted
Lime1	Lime1-206	premature transcripts deleted
Lipo3	Lipo3-201	premature transcripts deleted
Lncppara	Lncppara-202	premature transcripts deleted
Magea2	Magea2-203	premature transcripts deleted
Mamdc4	Mamdc4-204	premature transcripts deleted
Map3k13	Map3k13-202	premature transcripts deleted
Mapk8ip3	Mapk8ip3-216	readthrough transcripts deleted
Mbtps2	Mbtps2-203, Mbtps2-208	transcripts deleted
Mef2b	Mef2b-205	premature transcripts deleted
Mettl23	Mettl23-205	readthrough transcripts deleted
Mfrp	Mfrp-201, Mfrp-202, Mfrp-205	readthrough transcripts deleted
Mipol1	Mipol1-201, Mipol1-205, Mipol1-206, Mipol1-207, Mipol1-209, Mipol1-210	premature transcripts deleted
Mpp4	Mpp4-203	premature transcripts deleted
Mrps24	Mrps24-204	premature transcripts deleted
Mrps34	Mrps34-203	readthrough transcripts deleted
Msantd1	Msantd1-202	premature transcripts deleted
Naa80	Naa10-202, Naa10-203, Naa10-204, Naa10-205, Naa10-206, Naa10-207	premature transcripts deleted
Nat8f6	Nat8f6-202	premature transcripts deleted
Nav2	Nav2-210	premature transcripts deleted
Ncapd2	Ncapd2-203	transcripts deleted
Ncoa7	Ncoa7-205	readthrough transcripts deleted
Nell2	Nell2-203	readthrough transcripts deleted
Nfib	Nfib-212	premature transcripts deleted
Ninl	Ninl-204	premature transcripts deleted
Nox1	Nox1-205	premature transcripts deleted
Npdc1	Npdc1-203, Npdc1-206	premature transcripts deleted
Nr1h3	Nr1h3-207	premature transcripts deleted
Nup35	Nup35-204	premature transcripts deleted
Obox1	Obox1-206	premature transcripts deleted
Olfr115	Olfr115-202	premature transcripts deleted
Olfr139	Olfr139-202, Olfr139-203	premature transcripts deleted
Olfr180	Olfr180-203	premature transcripts deleted
Olfr78	Olfr78-201, Olfr78-203	premature transcripts deleted
Parp10	Parp10-205, Parp10-210	readthrough transcripts deleted
Pbx2	Pbx2-203	premature transcripts deleted
Pcdh15	Pcdh15-206, Pcdh15-224, Pcdh15-230	premature transcripts deleted
Pcolce	Pcolce-203, Pcolce-211	premature transcripts deleted
Pdpk1	Pdpk1-201, Pdpk1-207	premature transcripts deleted
Pear1	Pear1-201, Pear1-203, Pear1-214	transcripts deleted
Pfdn5	Pfdn5-205	readthrough transcripts deleted
Pgls	Pgls-203	readthrough transcripts deleted
Pifo	Pifo-201	premature transcripts deleted
Pigk	Pigk-206	readthrough transcripts deleted
Pigq	Pigq-210, Pigq-212, Pigq-213, Pigq-218, Pigq-221, Pigq-222	premature transcripts deleted
Pnp	Pnp-202	readthrough transcripts deleted
Podn	Podn-201	premature transcripts deleted
Ppp2r2b	Ppp2r2b-201, Ppp2r2b-208	premature transcripts deleted
Prkar1b	Prkar1b-205	premature transcripts deleted
Prkcg	Prkcg-205	premature transcripts deleted
Psma2	Psma2-202	readthrough transcripts deleted
Ptprcap	Ptprcap-202	premature transcripts deleted
Rab26	Rab26-202	readthrough transcripts deleted
Rad54b	Rad54b-202, Rad54b-206	transcripts deleted
Raet1e	Raet1e-202	readthrough transcripts deleted
Ramp2	Ramp2-203	readthrough transcripts deleted
Rbm26	Rbm26-205	readthrough transcripts deleted
Rbm47	Rbm47-209	premature transcripts deleted
Rcc1	Rcc1-203, Rcc1-206	premature transcripts deleted
Rdh5	Rdh5-202	premature transcripts deleted
Rhebl1	Rhebl1-205, Rhebl1-206, Rhebl1-207	premature transcripts deleted
Rhox2c	Rhox2c-202	readthrough transcripts deleted
Rpgr	Rpgr-202	readthrough transcripts deleted
Rprd1b	Rprd1b-207	readthrough transcripts deleted
Rtp4	Rtp4-202	premature transcripts deleted
Samd4b	Samd4b-201	premature transcripts deleted
Sarnp	Sarnp-202	premature transcripts deleted
Sept5	Sept5-205	readthrough transcripts deleted
Serf2	Serf2-205, Serf2-206	readthrough transcripts deleted
Sergef	Sergef-206	transcripts deleted
Serinc4	Serinc4-206	readthrough transcripts deleted
Serpina1b	Serpina1b-202	readthrough transcripts deleted
Serpina3m	Serpina3m-201	premature transcripts deleted
Serpinb3b	Serpinb3b-202	premature transcripts deleted
Sfpq	Sfpq-206	readthrough transcripts deleted
Sh3bgrl	Sh3bgrl-203	readthrough transcripts deleted
Sh3gl2	Sh3gl2-204	readthrough transcripts deleted
Sirt7	Sirt7-203	premature transcripts deleted
Slc22a14	Slc22a14-204	premature transcripts deleted
Smdt1	Smdt1-203, Smdt1-205	premature transcripts deleted
Smok3b	Smok3b-202	premature transcripts deleted
Snhg17	Snhg17-204, Snhg17-207	transcripts deleted
Snhg4	Snhg4-201, Snhg4-203, Snhg4-204, Snhg4-205, Snhg4-206, Snhg4-207, Snhg4-208	readthrough transcripts deleted
Spef1	Spef1-201	premature transcripts deleted
Sprr2a2	Sprr2a2-202	premature transcripts deleted
Strada	Strada-204	premature transcripts deleted
Tapbp	Tapbp-203, Tapbp-209	premature transcripts deleted
Tlcd2	Tlcd2-203	premature transcripts deleted
Tm2d3	Tm2d3-202	premature transcripts deleted
Tm7sf2	Tm7sf2-205	premature transcripts deleted
Tmed7	Tmed7-201	readthrough transcripts deleted
Tmem147os	Tmem147os-203	readthrough transcripts deleted
Tmem35b	Tmem35b-202	premature transcripts deleted
Tmsb15b2	Tmsb15b2-202	premature transcripts deleted
Tnni3	Tnni3-207	premature transcripts deleted
Tonsl	Tonsl-203	readthrough transcripts deleted
Trim16	Trim16-202	readthrough transcripts deleted
Trim17	Trim17-201	premature transcripts deleted
Trim47	Trim47-204	premature transcripts deleted
Ttll3	Ttll3-206	premature transcripts deleted
Ttll8	Ttll8-203	readthrough transcripts deleted
Ubl4a	Ubl4a-207	premature transcripts deleted
Ubox5	Ubox5-202	transcripts deleted
Ubr4	Ubr4-210	premature transcripts deleted
Uckl1	Uckl1-212	premature transcripts deleted
Usf1	Usf1-208	readthrough transcripts deleted
Uxt	Uxt-203	readthrough transcripts deleted
Vmn1r42	Vmn1r42-203	premature transcripts deleted
Wdr92	Wdr92-202	premature transcripts deleted
Xlr5a	Xlr5a-204	premature transcripts deleted
Yjefn3	Yjefn3-203	premature transcripts deleted
Zbtb6	Zbtb6-202	premature transcripts deleted
Zdhhc19	Zdhhc19-202	readthrough transcripts deleted
Zfp617	Zfp617-202	premature transcripts deleted
Zfp652	Zfp652-203	readthrough transcripts deleted
Zfp708	Zfp708-202	premature transcripts deleted
Zfp973	Zfp973-203	readthrough transcripts deleted
Zgpat	Zgpat-203, Zgpat-204	readthrough transcripts deleted
Zhx3	Zhx3-205	readthrough transcripts deleted

### Sheet: Extended genes
Extended gene	Comment
1600014C23Rik	Refseq end
1700003M07Rik	Refseq end
1700061G19Rik	Refseq end + extended to capture continuously mapped reads
1700122E12Rik	Refseq end
2410080I02Rik	Refseq end
2610507I01Rik	Refseq end
2810021J22Rik	Refseq end
3110040N11Rik	Refseq end
3632454L22Rik	Refseq end
4930439D14Rik	extended to capture continuously mapped reads
4930447C04Rik	Refseq end
4930447M23Rik	Refseq end
4930533I22Rik	Refseq end
4933403O08Rik	Refseq end
9330182L06Rik	extended to capture continuously mapped reads
9430021M05Rik	Refseq end
A230006K03Rik	Refseq end
A230072C01Rik	Refseq end
A830092H15Rik	Refseq end
AA388235	Refseq end
Aars	extended to capture continuously mapped reads
Aarsd1	Refseq end
Aasdhppt	Splicing informed
Abca6	Refseq end
Abca9	Refseq end
Abi2	Refseq end
Aco1	Refseq end
Acr	Refseq end
Actn1	extended to capture continuously mapped reads
Acvr2b	Refseq end
Adamts3	Refseq end
Adamts4	extended to capture continuously mapped reads
Adcy9	Refseq end
Adgrf3	Refseq end
Adgrl3	Refseq end
Adnp	extended to capture continuously mapped reads
Adprhl1	Refseq end
Aff2	Refseq end
Aff3	Refseq end
Agk	Refseq end
AI606473	Refseq end
Aip	Refseq end
Akap5	Refseq end
Akirin2	Refseq end
Akr7a5	Refseq end
Alad	Refseq end
Amph	Refseq end
Anapc10	Refseq end
Ankfn1	Refseq end
Ankrd34a	Refseq end
Ankrd45	extended to capture continuously mapped reads
Anks6	Refseq end
Anln	Refseq end
Ap4e1	Refseq end
Aptx	Refseq end
Arf6	Refseq end
Arhgap24	Refseq end
Arhgef15	Refseq end
Arhgef19	Refseq end
Arhgef2	Refseq end
Arid4a	Refseq end
Arl10	Refseq end
Arl13b	Refseq end
Arl16	Refseq end
Arl2bp	Refseq end
Armcx4	Refseq end
Art2b	Refseq end + extended to capture continuously mapped reads
Arv1	Refseq end
Asap3	Refseq end
Asxl2	Refseq end
Atg2b	Refseq end
Atl2	Refseq end + extended to capture continuously mapped reads
Atm	Refseq end
Atp10a	Refseq end
Atp13a2	Refseq end
Atp13a4	Refseq end
Atp2b3	Refseq end
Atp6v1h	Refseq end
Atp7a	Refseq end
Atxn10	Refseq end
B230209E15Rik	Refseq end
B3galnt1	Refseq end
B3galt1	Refseq end
B9d1	Splicing informed
BC005624	Refseq end
BC049715	Refseq end
Bcas1	Refseq end
Bcl2l2	Refseq end
Bdkrb1	extended to capture continuously mapped reads
Bnip2	Refseq end
Bnip3	Splicing informed
Brcc3	Refseq end
Brd7	Refseq end
Brf1	Refseq end
Bri3bp	Refseq end
Brwd3	Splice informed
Btaf1	Refseq end
Btbd1	extended to capture continuously mapped reads
Btg2	Refseq end
Btrc	Refseq end
C130060C02Rik	Refseq end
C230072F16Rik	Refseq end
Cacnb2	Refseq end
Cacng8	extended to capture continuously mapped reads
Cadm1	Refseq end
Calcoco2	Refseq end
Camk4	Refseq end
Cand1	Refseq end
Car8	Refseq end
Cbln2	Refseq end + extended to capture continuously mapped reads (strong Allen atlas)
Ccdc15	Refseq end
Ccdc159	Refseq end
Ccdc170	Refseq end
Ccdc171	Refseq end
Ccdc190	Refseq end
Ccdc34	Refseq end
Ccdc83	Refseq end
Ccnl1	Refseq end
Cd53	Refseq end
Cdc27	Refseq end
Cdh12	Refseq end
Cdh18	extended to capture continuously mapped reads
Cdh19	Refseq end
Cdh7	Refseq end
Cdk12	Refseq end
Cdk7	Refseq end
Cdyl2	Refseq end
Celf6	Refseq end
Cep170	Refseq end + extended to capture continuously mapped reads
Cep68	Refseq end
Cep70	Refseq end
Cep76	Refseq end
Cep89	Refseq end
Cetn2	extended to capture continuously mapped reads
Cfap44	Refseq end
Cfap46	Refseq end
Cfap99	Refseq end
Chat	extended to capture continuously mapped reads
Chchd7	Refseq end
Chd7	Refseq end
Chic1	Refseq end
Chrm4	Refseq end
Chrm5	Refseq end
Chrna7	extended to capture continuously mapped reads (strong expression in Allen atlas)
Chtop	Refseq end
Clasp2	Refseq end + splicing informed
Cldn34c2	Refseq end
Clmp	Refseq end
Cmip	Refseq end
CN725425	Refseq end
Cntf	Refseq end
Cntn4	Refseq end
Cntn5	extended to capture continuously mapped reads
Cntnap5b	Refseq end
Cntnap5c	Refseq end
Cog8	extended to capture continuously mapped reads
Col19a1	Refseq end
Coro2b	extended to capture continuously mapped reads
Cox16	Refseq end
Cox7a2	Refseq end + splice informed
Cpd	Refseq end
Cpeb3	Refseq end
Cpsf6	Refseq end
Cpt1c	Refseq end
Crebl2	Refseq end
Crebrf	Refseq end
Crebzf	Refseq end
Crip3	extended to capture continuously mapped reads
Crk	Refseq end
Csf2ra	Refseq end
Csnk1a1	Refseq end
Csnk1g3	Refseq end
Ctdspl2	Refseq end
Ctnnbl1	Refseq end
Ctps2	Refseq end
Cul2	Refseq end
Cul4b	Refseq end
Cwc15	Refseq end
Cyb5d1	Refseq end + extended to capture continuously mapped reads
Cyp27b1	Refseq end
D130043K22Rik	Refseq end
D2hgdh	Refseq end
D630039A03Rik	Refseq end
D930019O06Rik	Refseq end
D930020B18Rik	Refseq end
Daam1	Refseq end
Dclk3	Refseq end
Ddx10	Refseq end
Ddx19a	Refseq end
Ddx56	Refseq end
Def8	Refseq end
Dgkg	Refseq end
Dgki	Refseq end
Dhx37	Refseq end
Disc1	Refseq end
Dlgap2	Refseq end
Dmrta2os	Refseq end
Dnah12	Refseq end
Dnajb1	extended to capture continuously mapped reads
Dnajc27	Refseq end
Doc2b	Refseq end
Dph7	Refseq end
Drd3	Refseq end
Dscam	Refseq end
Dsn1	Refseq end
Dthd1	extended to capture continuously mapped reads
Dtnb	Refseq end
Dut	Refseq end
Dydc2	Refseq end
Dynlt1b	Splicing informed
Dyrk1b	Refseq end
Dzip1l	Refseq end
E130102H24Rik	0
E130114P18Rik	Refseq end
E430024I08Rik	Refseq end
Ears2	Refseq end
Ebf4	extended to capture continuously mapped reads
Edem3	Refseq end
Eef1a2	extended to capture continuously mapped reads
Efcc1	Refseq end
Efhb	Refseq end
Efna5	Refseq end
Eid2b	Refseq end
Eif2s3y	Refseq end
Elane	Refseq end and extended to capture continuously mapped reads
Elavl1	Refseq end
Elovl7	Refseq end
Elp4	Refseq end
Enoph1	Refseq end
Ensa	extended to capture continuously mapped reads
Epg5	Refseq end
Ephb2	extended to capture continuously mapped reads
Eppk1	extended to capture continuously mapped reads
Erbb4	Refseq end
Ercc4	Refseq end
Ercc8	Refseq end
Erich1	Refseq end
Etv1	extended to capture continuously mapped reads
Exoc8	Refseq end
Exph5	Refseq end
F2	Refseq end
Fads6	Refseq end
Fam120c	Refseq end
Fam133b	Refseq end
Fam135a	Refseq end
Fam204a	Refseq end
Fam222b	Refseq end
Fam228b	Refseq end
Fam92a	Refseq end
Fan1	Refseq end
Faxc	Refseq end
Fbrs	Refseq end
Fbxl17	Refseq end
Fbxo25	extended to capture continuously mapped reads
Fbxo38	Refseq end
Fbxo4	Refseq end
Fbxo47	Refseq end
Fbxw2	Refseq end
Fcrlb	Refseq end
Fdx1	Refseq end
Fer	Refseq end
Fezf2	Refseq end
Fgf12	Refseq end
Fgf14	Refseq end
Fgf23	Refseq end
Fgf3	Splicing informed
Fkbp5	Refseq end
Fkbpl	Refseq end
Frg1	Refseq end
Fstl4	Refseq end
Fundc1	Refseq end
Fundc2	Refseq end
Fut10	Refseq end
Fyb	Refseq end
Gabarapl2	Splice informed
Gabrb1	Refseq end
Gabrb2	Refseq end
Gabrg1	extended to capture continuously mapped reads
Gad2	extended to capture continuously mapped reads
Gak	Refseq end
Galnt6	Refseq end
Galntl6	Refseq end
Gap43	Splice informed
Gcat	Refseq end
Gdpd1	Refseq end
Gem	Refseq end
Ggcx	Refseq end
Ggps1	Refseq end
Ghsr	Refseq end
Gid8	Refseq end
Gipc1	Refseq end
Gjc1	Refseq end
Gjc3	Refseq end
Glg1	Allan mod
Gm10037	Refseq end
Gm1043	Refseq end
Gm11007	Refseq end
Gm11184	Refseq end
Gm11454	Refseq end
Gm11586	Refseq end
Gm11592	Refseq end
Gm11734	Refseq end
Gm11963	Refseq end
Gm12031	Refseq end
Gm12279	Refseq end
Gm12371	Refseq end
Gm12695	Refseq end
Gm12963	Refseq end
Gm13201	Refseq end
Gm13375	Refseq end
Gm13420	Refseq end
Gm13481	Refseq end
Gm13830	Refseq end
Gm14089	Refseq end
Gm14114	Refseq end
Gm14154	Refseq end
Gm14295	Refseq end
Gm14322	Refseq end
Gm14325	Refseq end
Gm14391	extended to capture continuously mapped reads
Gm14403	Refseq end
Gm15322	Refseq end
Gm15569	Refseq end
Gm15723	Refseq end
Gm15767	Refseq end
Gm15867	Refseq end
Gm15918	Refseq end
Gm19744	Refseq end
Gm20387	Refseq end
Gm20544	Refseq end
Gm2164	extended to capture continuously mapped reads
Gm26559	Refseq end
Gm26747	Refseq end
Gm26871	Refseq end
Gm27003	Refseq end
Gm28703	Refseq end
Gm28729	Refseq end
Gm30018	Refseq end
Gm30340	Refseq end
Gm31105	Refseq end
Gm31282	Refseq end
Gm31323	Refseq end
Gm31458	Refseq end
Gm32224	Refseq end
Gm32391	Refseq end
Gm32633	Refseq end
Gm32687	Refseq end
Gm32710	Refseq end
Gm32856	Refseq end
Gm33103	Refseq end
Gm33228	Refseq end
Gm33508	Refseq end
Gm34081	Refseq end + extended to capture continuously mapped reads
Gm34552	Refseq end
Gm35025	Refseq end
Gm35101	extended to capture continuously mapped reads
Gm36546	Refseq end
Gm36855	Refseq end
Gm39059	Refseq end
Gm39271	Refseq end
Gm40193	Refseq end
Gm40323	Refseq end
Gm40493	Refseq end
Gm41071	Refseq end
Gm41361	Refseq end
Gm41396	Refseq end
Gm41414	Refseq end
Gm4285	Refseq end
Gm5737	Refseq end
Gm833	Refseq end
Gm9925	Refseq end
Gnaq	extended to capture continuously mapped reads
Gpc4	Refseq end
Gpc6	Refseq end
Gpr12	Refseq end
Gpr165	Allan mod
Gpr180	Refseq end
Gpr25	Refseq end
Gpr85	extended to capture continuously mapped reads
Gprin3	Refseq end
Gria2	Splicing informed
Grm3	Refseq end
Grsf1	Refseq end
Gtf2h5	Splice informed
Gtf3c3	Refseq end
Gucy1a2	Refseq end
Gucy2f	Refseq end
H3f3b	Splicing informed
Hapln2	Refseq end
Hbb-bh2	Refseq end
Hbq1b	Refseq end
Hcfc1r1	Refseq end
Heatr5b	High expression in Allen, extended to capture continuously mapped reads
Heatr9	Refseq end
Herc6	Refseq end
Hgh1	Refseq end
Hif3a	Refseq end
Higd1b	Refseq end
Hipk2	Refseq end
Hist1h2bn	extended to capture continuously mapped reads
Hist1h3f	extended to capture continuously mapped reads
Hist1h4k	extended to capture continuously mapped reads
Hnrnpa2b1	Refseq end
Hspa1b	extended to capture continuously mapped reads
Hspb11	Refseq end
Htr4	Refseq end
Htr6	Refseq end
Htr7	Refseq end
Ick	Unclear if associated
Idua	Refseq end
Ifit3	Refseq end
Ifitm7	Refseq end
Ifnar1	Refseq end
Ift52	Splicing informed
Ift81	Refseq end
Igdcc3	Refseq end
Igip	extended to capture continuously mapped reads
Ikbkg	Refseq end
Il1rapl2	Refseq end
Inpp4b	Refseq end
Ipo5	Refseq end
Ipp	Refseq end
Iqsec2	extended to capture continuously mapped reads
Jakmip2	Refseq end
Jam2	Refseq end
Jazf1	Refseq end
Junos	Refseq end
Jup	Refseq end
Kbtbd3	Refseq end
Kcna1	Refseq end
Kcna4	Refseq end
Kcnh5	Refseq end + splicing informed
Kcnh6	Refseq end
Kcnh8	extended to capture continuously mapped reads
Kcnj12	Refseq end
Kcnv1	Refseq end
Kdm3b	Refseq end
Kdm4b	Refseq end
Kdm5c	Refseq end
Kdm8	Refseq end
Khdrbs1	Refseq end
Kif19a	Refseq end
Kif3a	Refseq end
Kiss1r	Refseq end
Klf12	Refseq end
Klf8	Refseq end
Klhl10	Refseq end
Klhl11	Refseq end
Klhl7	Refseq end
Klrg2	Refseq end
Krba1	Refseq end
L3mbtl1	Refseq end
Lancl3	extended to capture continuously mapped reads
Lcor	Refseq end
Lhx5	Refseq end
Limk2	Refseq end
Lin52	Refseq end
Lin7a	Refseq end + extended to capture continuously mapped reads
Lingo2	Refseq end
Lmtk3	Refseq end
Lncenc1	Refseq end
Lonrf3	Refseq end
Lpar5	Refseq end
Lrp4	Refseq end
Lrrc7	Refseq end
Lrriq1	Refseq end
Luc7l2	Refseq end
Lyrm2	Refseq end
Maml2	Refseq end
Man2b1	Refseq end
Man2b2	Refseq end
Map3k19	Refseq end
Map3k3	Refseq end
Map7d2	Refseq end
March5	Refseq end
Marcks	Refseq end
Mark1	Refseq end
Mau2	extended to capture continuously mapped reads
Mcm8	extended to capture continuously mapped reads
Mcph1	Refseq end
Mctp1	Refseq end
Mcts1	Refseq end
Mdga2	Refseq end + splice informed + extended to capture continuously mapped reads
Me2	Refseq end
Med12	Refseq end
Med9	Refseq end
Megf9	extended to capture continuously mapped reads
Metrnl	Refseq end
Mettl2	Refseq end
Mga	Refseq end
Mgat4c	Refseq end
Mia3	Refseq end
Mib2	Refseq end
Mical3	Refseq end
Micu3	Refseq end
Mmp16	Refseq end + extended to capture continuously mapped reads
Moap1	Refseq end
Morn2	Refseq end
Morn3	Refseq end + splicing informed
Mpzl1	Refseq end
Mreg	Refseq end
Mroh6	Refseq end
Mrpl27	Refseq end
Mrpl41	Refseq end
Ms4a4a	Refseq end
Msantd1	Refseq end
Msantd2	Refseq end
Msantd3	Refseq end
Msl3	Refseq end
Mta3	Refseq end
Mtmr2	Refseq end
Mtpap	Refseq end
Mtpn	Refseq end
Mtrf1l	Refseq end
Musk	Refseq end
Myh15	Refseq end
Myo1c	Refseq end
Myrip	Refseq end
N4bp2	extended to capture continuously mapped reads
Nab1	Refseq end
Nap1l2	Refseq end
Nat1	Refseq end
Ncam2	Splicing informed
Ndufa11	Refseq end
Ndufaf5	Refseq end
Ndufaf6	extended to capture continuously mapped reads
Nebl	Refseq end + extended to capture continuously mapped reads
Neu1	Refseq end
Nipbl	Refseq end
Nkain1	Refseq end and extended to capture continuously mapped reads
Nkain3	Refseq end
Nkrf	Refseq end
Nlrc3	Refseq end
Nosip	Refseq end
Npat	Refseq end
Npffr1	Refseq end
Nploc4	Refseq end
Npsr1	Refseq end
Nrcam	Refseq end
Nrg1	Refseq end
Nrg2	Refseq end
Nrg3	Refseq end
Nrp1	Refseq end
Nsun4	Refseq end
Nsun6	Refseq end
Nt5c1a	Refseq end
Nup160	Refseq end
Nup35	Refseq end
Nutf2	Refseq end
Nxph1	Refseq end
Ocrl	Refseq end
Ogdh	Refseq end
Olfm3	Refseq end
Olfml1	Refseq end
Oprd1	Refseq end
Optn	extended to capture continuously mapped reads
Orc3	Refseq end
Os9	Refseq end
Osbpl10	Refseq end
Otud1	extended to capture continuously mapped reads
Otud3	Refseq end
Otx2	Refseq end + extended to capture continuously mapped reads
P4ha1	extended to capture continuously mapped reads
Pabpn1	Refseq end
Paip1	Refseq end
Palmd	extended to capture continuously mapped reads
Papolg	Refseq end
Parg	Refseq end
Parp8	Refseq end
Pawr	Refseq end
Pcm1	Refseq end
Pcsk1	extended to capture continuously mapped reads
Pcyox1l	Refseq end
Pdcd1	extended to capture continuously mapped reads
Pdcd6	Refseq end
Pde11a	Refseq end
Pde4d	Refseq end
Pde7b	Refseq end
Pdk3	extended to capture continuously mapped reads
Pdzd8	Refseq end
Penk	extended to capture continuously mapped reads
Pgpep1l	Refseq end
Phc3	Refseq end
Phkb	Refseq end
Pias2	Refseq end
Pigv	Refseq end
Plaa	Refseq end
Plcd3	Refseq end
Plcxd3	Modified based on read mapping, but not all the way
Plcz1	Refseq end + extended to capture continuously mapped reads
Pld3	Refseq end
Plekha3	Refseq end
Plekho2	Refseq end
Plscr5	Refseq end
Plxdc2	Refseq end
Pm20d2	Refseq end
Pnpla3	Refseq end
Pnpt1	Refseq end
Pnrc2	extended to capture continuously mapped reads
Pofut1	Refseq end
Pogz	Refseq end
Pole4	Refseq end
Polr1b	Refseq end
Pot1b	Refseq end
Pou3f2	Refseq end
Pou3f4	Refseq end
Ppara	Refseq end
Ppargc1b	Refseq end
Ppdpf	Splice informed (great example)
Pphln1	Refseq end
Ppp2cb	Refseq end
Ppp2r5e	Refseq end
Prima1	Refseq end
Prkaa2	Refseq end
Prkx	Refseq end
Prlhr	Refseq end + extended to capture continuously mapped reads
Prr14l	Refseq end
Prr5	Refseq end
Psen1	Refseq end
Psma1	Refseq end
Psmd1	Refseq end
Ptar1	Refseq end
Ptchd1	Refseq end
Ptchd4	Refseq end
Pus7	Refseq end
Pwwp2a	Refseq end
Rab11a	extended to capture continuously mapped reads
Rab19	Refseq end
Rab24	Refseq end
Rab42	Refseq end
Rabepk	Refseq end
Rad21l	Refseq end
Rad51d	Refseq end
Rbfox1	Refseq end
Rbm12b1	Refseq end
Rbm12b2	extended to capture continuously mapped reads
Rbm25	extended to capture continuously mapped reads
Rbms2	Refseq end
Rbmx	Refseq end
Rbpj	Refseq end
Rchy1	Refseq end
Rcn1	Refseq end
Rhbdl2	Refseq end
Rif1	Refseq end
Ripply2	Refseq end
Rnasel	Refseq end
Rnf122	Refseq end
Rnf125	Refseq end
Rnf13	Refseq end + extended to capture continuously mapped reads
Robo1	Refseq end
Rpl15	Splicing informed
Rpl27	Refseq end
Rpp14	Refseq end
Rps6	Refseq end
Rps6ka6	Refseq end
Rptor	extended to capture continuously mapped reads
Rpusd2	Refseq end
Rsbn1l	Refseq end
Rundc3a	Refseq end
Runx1t1	Refseq end
Rxfp3	extended to capture continuously mapped reads
Rxra	Refseq end
Samd3	Refseq end
Sap30l	Refseq end
Sat2	Refseq end
Sbspon	Splicing informed
Scel	Refseq end
Scfd1	extended to capture continuously mapped reads
Scg2	extended to capture continuously mapped reads
Scg5	Refseq end
Sco1	Refseq end
Scrg1	Refseq end + extended to capture continuously mapped reads
Scube1	Refseq end
Sec14l3	Refseq end
Sema3a	Refseq end
Sema3c	extended to capture continuously mapped reads
Sept11	Refseq end
Sgcz	Refseq end
Sgk3	Refseq end
Sgtb	Refseq end
Shoc2	Refseq end
Shroom3	Refseq end
Slc15a4	extended to capture continuously mapped reads
Slc16a14	Refseq end
Slc22a15	Refseq end
Slc22a17	extended to capture continuously mapped reads
Slc24a4	Refseq end
Slc25a10	Refseq end
Slc25a11	Refseq end
Slc25a27	Refseq end
Slc25a43	Refseq end
Slc35e1	Refseq end
Slc35g2	extended to capture continuously mapped reads
Slc46a3	Refseq end
Slc4a1ap	Refseq end
Slc52a2	Refseq end
Slc7a6os	Refseq end
Slc9a7	Refseq end
Slit1	Refseq end
Slitrk5	extended to capture continuously mapped reads
Slx1b	Refseq end
Smad2	Refseq end
Smad4	Refseq end
Smad9	Refseq end
Smarcal1	Refseq end
Smim10l1	Refseq end
Smim10l2a	Refseq end
Snrnp35	Refseq end
Sntg1	Refseq end
Snx12	Refseq end
Snx29	Refseq end
Soga1	Refseq end
Soga3	Refseq end
Sorbs1	Refseq end
Sp3os	Refseq end
Sparc	Refseq end
Spred3	Refseq end
Spryd7	Refseq end
Srek1	Refseq end
Srf	Refseq end
Srsf1	0
Sstr1	Refseq end
St13	extended to capture continuously mapped reads
Stard4	Refseq end
Stau1	extended to capture continuously mapped reads
Stk24	Refseq end
Stoml1	extended to capture continuously mapped reads
Strn3	Refseq end
Stx4a	Refseq end
Stxbp5l	Refseq end
Susd1	Refseq end
Syap1	Refseq end
Syn2	Refseq end
Syn3	Refseq end
Syne1	Refseq end
Synj2bp	Refseq end
Syt10	Refseq end and extended to capture continuously mapped reads
Syt14	Refseq end
Sytl5	Refseq end
Taz	Refseq end
Tbc1d19	Refseq end
Tbc1d8b	Refseq end
Tbcc	Refseq end
Tcf25	Refseq end
Tenm3	Refseq end
Tert	Refseq end
Tfr2	Refseq end
Thrb	Refseq end
Thumpd2	Refseq end
Timmdc1	Refseq end
Tle1	Refseq end
Tle4	Refseq end
Tlr9	extended to capture continuously mapped reads
Tmem102	extended to capture continuously mapped reads
Tmem254c	Refseq end
Tmem26	Allan mod
Tmem30a	extended to capture continuously mapped reads
Tmem63c	Refseq end
Tmf1	Refseq end
Tmsb15b2	Refseq end
Tmub2	Refseq end
Tmx4	Splice informed
Tnfrsf1b	Refseq end
Tom1l2	Refseq end
Top3a	Refseq end
Tor1b	Refseq end
Tor4a	Refseq end
Tpcn2	Refseq end
Tpmt	Refseq end
Trhde	extended to capture continuously mapped reads
Trim23	extended to capture continuously mapped reads
Trim24	Refseq end
Trmt5	Refseq end
Tro	Refseq end
Trpc5	Refseq end + extended to capture continuously mapped reads
Tsc22d2	extended to capture continuously mapped reads
Tshz2	Refseq end
Ttc21b	Refseq end
Ttc39aos1	Refseq end
Ttc4	Refseq end
Ttll6	extended to capture continuously mapped reads
Tubb1	Refseq end
Tubd1	Refseq end
Tusc3	Refseq end
Txndc17	Refseq end
Txndc9	Refseq end
Uap1	Refseq end
Ubac1	Refseq end
Ube2b	Refseq end
Ube2i	Refseq end
Ube2v2	Refseq end
Ubtd2	Refseq end
Ubxn2a	Refseq end
Uggt2	Refseq end
Ulk2	Refseq end
Unc79	Refseq end
Upp2	Refseq end
Uros	Refseq end
Usp51	Refseq end
Usp7	Refseq end
Vash1	Refseq end
Vax1	Refseq end
Vcpkmt	Refseq end
Vgf	extended to capture continuously mapped reads
Vps26a	Refseq end
Vps33a	Refseq end
Vrk1	Refseq end
Vti1a	Refseq end
Vwa5b1	Refseq end
Vwc2	Refseq end
Vwc2l	Refseq end
Wdr33	Refseq end
Wdr45b	Unclear if associated
Wdr78	Refseq end
Wdr82	Refseq end
Wdr91	Refseq end
Wdr92	Refseq end
Wipf2	Refseq end
Wnt2b	Refseq end
Xkr4	Refseq end
Xkr7	Refseq end
Xpo6	extended to capture continuously mapped reads
Yaf2	Refseq end
Ybx1	Refseq end
Ywhaz	Refseq end
Zbtb16	Refseq end
Zbtb46	Refseq end
Zc3h12c	Refseq end
Zdhhc14	Refseq end
Zfp1	Refseq end
Zfp111	Refseq end
Zfp146	Refseq end
Zfp157	Refseq end
Zfp169	Refseq end
Zfp182	Refseq end
Zfp189	Refseq end
Zfp2	Refseq end
Zfp207	Refseq end
Zfp26	Refseq end
Zfp281	Refseq end
Zfp287	Refseq end
Zfp329	Refseq end
Zfp346	Refseq end
Zfp382	Refseq end
Zfp408	Refseq end
Zfp410	Refseq end
Zfp442	Refseq end
Zfp457	extended to capture continuously mapped reads
Zfp52	Refseq end
Zfp53	Refseq end
Zfp551	Refseq end
Zfp558	Refseq end
Zfp583	Refseq end
Zfp59	Refseq end
Zfp599	Refseq end
Zfp605	Refseq end
Zfp609	Refseq end
Zfp648	Refseq end
Zfp658	Refseq end
Zfp719	Refseq end
Zfp758	Refseq end
Zfp759	Refseq end
Zfp786	extended to capture continuously mapped reads
Zfp790	Refseq end
Zfp791	Refseq end
Zfp810	extended to capture continuously mapped reads
Zfp825	Refseq end
Zfp830	Refseq end
Zfp84	Refseq end
Zfp853	Refseq end
Zfp868	Refseq end
Zfp873	Refseq end
Zfp91	Refseq end
Zfp931	Refseq end
Zfp932	Refseq end
Zfp937	Refseq end
Zfp938	Refseq end
Zfp948	extended to capture continuously mapped reads
Zfp955a	Refseq end
Zfp958	Refseq end
Zfp966	Refseq end
Zfp967	Refseq end
Zfp968	Refseq end
Zfp97	Refseq end
Zfp970	Refseq end
Zfp971	Refseq end
Zfpm1	Refseq end
Zic2	Refseq end
Zkscan16	Refseq end
Znhit6	Refseq end
Zscan2	Refseq end
Zscan20	Refseq end
Zscan25	extended to capture continuously mapped reads
Zyg11b	Refseq end

### Sheet: Deleted genes
Deleted genes	Comment
1700012C08Rik	Overlaps with protein coding gene's exon
1810009A15Rik	Overlaps with protein coding gene's exon
4632433K11Rik	Overlaps with protein coding gene's exon
5830405F06Rik	Overlaps with protein coding gene's exon
AC124742.1	Overlaps with protein coding gene's exon
AC132307.1	Overlaps with protein coding gene's exon
AC132407.1	Overlaps with protein coding gene's exon
AC139579.1	Overlaps with protein coding gene's exon
AC140267.1	Overlaps with protein coding gene's exon
AC141477.1	Overlaps with protein coding gene's exon
AC160336.1	Overlaps with protein coding gene's exon
AC166256.1	Overlaps with protein coding gene's exon
AC169382.1	Overlaps with protein coding gene's exon
AL731706.1	Overlaps with protein coding gene's exon
AL731706.2	Overlaps with protein coding gene's exon
Asdurf	Completely overlaps with Asnsd1. Newer nomenclature replaces Asdurf with Gm so unclear what the consensus currently is. Deleting to capture reads from this locus
CAAA01066123.1	Overlaps with protein coding gene's exon
CR974488.1	Overlaps with protein coding gene's exon
Evi2	Completely overlaps with Evi2a and Evi2b genes eliminating their reads. Refseq has only Evi2a and Evi2b so eliminating Evi2 to avoid losing sequencing data from this locus.
Gdf1	Deleted and renamed overlapping gene Cers1_Gdf1
Gm11611	Overlaps with protein coding gene's exon
Gm11632	Overlaps with protein coding gene's exon
Gm14233	Overlaps with protein coding gene's exon
Gm15123	Overlaps with protein coding gene's exon
Gm15832	Overlaps with protein coding gene's exon
Gm15888	Overlaps with protein coding gene's exon
Gm15995	Overlaps with protein coding gene's exon
Gm16033	Overlaps with protein coding gene's exon
Gm17482	Overlaps with protein coding gene's exon
Gm20529	Overlaps with protein coding gene's exon
Gm26984	Overlaps with protein coding gene's exon
Gm28040	Overlaps with protein coding gene's exon
Gm28557	Overlaps with protein coding gene's exon
Gm29254	Overlaps with protein coding gene's exon
Gm38182	Downstream gene fixed
Gm38394	Overlaps with protein coding gene's exon
Gm3952	Overlaps with protein coding gene's exon
Gm42742	Overlaps with protein coding gene's exon
Gm42743	Overlaps with protein coding gene's exon
Gm42889	Overlaps with protein coding gene's exon
Gm43079	Overlaps with protein coding gene's exon
Gm43634	Overlaps with protein coding gene's exon
Gm43695	Overlaps with protein coding gene's exon
Gm43951	Overlaps with protein coding gene's exon
Gm44501	Overlaps with protein coding gene's exon
Gm45216	Overlaps with protein coding gene's exon
Gm45902	Overlaps with protein coding gene's exon
Gm48161	Overlaps with protein coding gene's exon
Gm48286	Overlaps with protein coding gene's exon
Gm49322	Overlaps with protein coding gene's exon
Gm49380	Overlaps with protein coding gene's exon
Gm49403	Overlaps with protein coding gene's exon
Gm49519	Overlaps with protein coding gene's exon
Gm49527	Overlaps with protein coding gene's exon
Gm49661	Overlaps with protein coding gene's exon
Gm49749	Overlaps with protein coding gene's exon
Gm49885	Overlaps with protein coding gene's exon
Gm50081	Overlaps with protein coding gene's exon
Gm50241	Overlaps with protein coding gene's exon
Pcdha11	Terminal exons overlaps with many other genes. Created a new gene to capture data.
Pcdha12	Has an Gm gene overlapping with protein coding gene's exons.
Pcdha2	Gene spans a nested gene in its intron.
Pcdha3	special case as both premature and readthrough transcripts needed to be deleted
Pcdha4	Overlapping Gm gene gets deleted
Pcdha5	Has a nested Gm gene in its intron.
Pcdha6	Ok after downstream gene fixed
Pcdha7	Weird glitch of a minute overlap
Pcdha8	Weird glitch of a minute overlap
Pcdha9	Weird glitch of a minute overlap
Pcdhac1	Weird glitch of a minute overlap
Pcdhac2	Terminal exons overlaps with many other genes. Created a new gene to capture data.
Pcdhga10	Note: Due to refseq, leave unchanged.
Pcdhga11	has a nested gene in it
Pcdhga12	Terminal exons overlaps with many other genes. Created a new gene to capture data.
Pcdhga2	Nested gene
Pcdhga3	Downstream gene fixed
Pcdhga4	Downstream gene fixed
Pcdhga5	Downstream gene fixed
Pcdhga6	Terminal exons overlaps with many other genes. Created a new gene to capture data.
Pcdhga7	Has a Gm gene overlapping its exons.
Pcdhga8	Special case: would be exonic since it overlaps with a nested gene, but this is due to a freak transcript. Refseq agrees.
Pcdhga9	Has a nested Gm gene in its intron.
Pcdhgb1	Has a nested Gm gene in its intron.
Pcdhgb2	Ok after downstream gene fixed.
Pcdhgb4	weird special case
Pcdhgb5	Terminal exons overlaps with many other genes. Created a new gene to capture data.
Pcdhgb6	Terminal exons overlaps with many other genes. Created a new gene to capture data.
Pcdhgb7	Has a nested gene within it.
Pcdhgc3	Terminal exons overlaps with many other genes. Created a new gene to capture data.
Pcdhgc4	Terminal exons overlaps with many other genes. Created a new gene to capture data.
Pcdhgc5	Has nested Gm gene that gets deleted.
Rsc1a1	Full gene perfectly overlaps with Ddi2 gene's final exon. Removing to avoid losing mapping from both genes.
Ugt1a1	Terminal exons overlaps with many other genes. Created a new gene to capture data.
Ugt1a2	Terminal exons overlaps with many other genes. Created a new gene to capture data.
Ugt1a5	Terminal exons overlaps with many other genes. Created a new gene to capture data.
Ugt1a6a	Terminal exons overlaps with many other genes. Created a new gene to capture data.
Ugt1a6b	Terminal exons overlaps with many other genes. Created a new gene to capture data.
Ugt1a7c	Terminal exons overlaps with many other genes. Created a new gene to capture data.
Ugt1a8	Terminal exons overlaps with many other genes. Created a new gene to capture data.
Ugt1a9	Terminal exons overlaps with many other genes. Created a new gene to capture data.
Ugt2a1	Terminal exons overlaps with many other genes. Created a new gene to capture data.

### Sheet: Renamed genes
Gene	New name	comment
Pcdhga1	Pcdhg_all	Rename to "Pcdhg_all". Terminal exon is the same for all Pcdhg* genes and can't be effectively dissociated with 10x.
Pcdha1	Pcdha_all	Rename to "Pcdha_all". Terminal exon is the same for all Pcdha* genes and can't be effectively dissociated with 10x.
Ugt1a10	Ugt1a_all	Rename to "Ugt1a_all". Final exon of all Ugt1a* genes is the same whereby 10x cannot dissociate the different transcripts.
Mkks	Mkks_plus	Exons overlap with two other real genes. Renaming "Mkks_plus"
4933427D14Rik	4933427D14Rik_Gm43951	Rename to "4933427D14Rik_Gm43951". All exons perfectly overlap but both are protein coding genes (from different exons). Both are protein coding and Rik gene annotated in Refseq.
Cers1	Cers1_Gdf1	Rename to "Cers1_Gdf1". Coding exon of Gdf1 competely overlaps with Cers1 terminal coding exon and thus would render both Cers1 and Gdf1 invisible. Deleting Gdf1 to make Cers1/Gdf1 transcriptional activity visible.
Chtf8	Chtf8_Derpc	Rename gene to "Chtf8_Derpc". Coding exon perfectly overlaps with Derpc/Gm50241. The previous Gm50241 has now been given a name Derpc.
Jak3	Insl3_Jak3	Rename gene into "Insl3_Jak3" since the final exons of these two genes are the same and are inseparable.
